# CircAge: A Comprehensive Resource for Aging-Associated Circular RNAs Across Species and Tissues

**DOI:** 10.1101/2024.11.09.622782

**Authors:** Xin Dong, Zhen Zhou, Yanan Wang, Ayesha Nisar, Shaoyan Pu, Longbao Lv, Yijiang Li, Xuemei Lu, Yonghan He

## Abstract

Circular RNAs (circRNAs) represent a novel class of RNA molecules characterized by a circular structure and enhanced stability. Emerging evidence indicates that circRNAs play pivotal regulatory roles in the aging process. Despite this, there is a lack of a systematic resource that integrates aging-associated circRNA data. Therefore, we developed a comprehensive database named circAge, which encompasses 689 aging-related samples from 7 species and 21 tissue types. We also generated 47 new tissue samples from mice and rhesus monkeys through high-throughput sequencing. Integrating predictions from multiple bioinformatics tools, we identified over 413,378 unique circRNAs. Our data analysis revealed a general increase in circRNA expression levels with age, with approximately 22% of circRNAs demonstrating sequence conservation across species. The circAge database systematically predicts potential interactions between circRNAs and miRNAs, RNA-binding proteins, and assesses the coding potential of circRNAs. This resource lays a foundation for elucidating the regulatory mechanisms of circRNAs in aging. As a comprehensive repository of aging-associated circRNAs, circAge will significantly accelerate research in this field, facilitating the discovery of novel biomarkers and therapeutic targets for aging biology and developing diagnostic and therapeutic strategies for aging and age-related diseases. CircAge is publicly available at https://circage.kiz.ac.cn.
