## Supplementary Table S1 for "CircAge: A Comprehensive Resource for Aging-Associated Circular RNAs Across Species and Tissues"

### Sheet: Accession
Supplementary Table S1 GEO datasets for circAge database.
Specics	Tissues	Accession
Caenorhabditis_elegans	whole_body	SRR5927793
Caenorhabditis_elegans	whole_body	SRR5927794
Caenorhabditis_elegans	whole_body	SRR5927795
Caenorhabditis_elegans	whole_body	SRR5927796
Caenorhabditis_elegans	whole_body	SRR5927797
Caenorhabditis_elegans	whole_body	SRR5927798
Caenorhabditis_elegans	whole_body	SRR5927799
Caenorhabditis_elegans	whole_body	SRR5927800
Caenorhabditis_elegans	whole_body	SRR5927801
Caenorhabditis_elegans	whole_body	SRR5927802
Caenorhabditis_elegans	whole_body	SRR5927803
Caenorhabditis_elegans	whole_body	SRR5927804
Caenorhabditis_elegans	whole_body	SRR5927805
Caenorhabditis_elegans	whole_body	SRR5927806
Caenorhabditis_elegans	whole_body	SRR5927807
Caenorhabditis_elegans	whole_body	SRR5927808
Caenorhabditis_elegans	whole_body	SRR5927809
Caenorhabditis_elegans	whole_body	SRR5927810
Caenorhabditis_elegans	whole_body	SRR5927811
Caenorhabditis_elegans	whole_body	SRR5927812
Caenorhabditis_elegans	whole_body	SRR5927813
Drosophila_melanogaster	Brain	SRR8943119
Drosophila_melanogaster	Brain	SRR8943120
Drosophila_melanogaster	Brain	SRR8943121
Drosophila_melanogaster	Brain	SRR8943122
Drosophila_melanogaster	Brain	SRR8943123
Drosophila_melanogaster	Brain	SRR8943124
Drosophila_melanogaster	Brain	SRR8943125
Drosophila_melanogaster	Brain	SRR8943126
Drosophila_melanogaster	Brain	SRR8943127
Drosophila_melanogaster	Brain	SRR8943128
Drosophila_melanogaster	Brain	SRR8943129
Drosophila_melanogaster	Brain	SRR8943130
Drosophila_melanogaster	Brain	SRR8943131
Drosophila_melanogaster	Brain	SRR8943132
Drosophila_melanogaster	Brain	SRR8943133
Drosophila_melanogaster	Brain	SRR8943134
Drosophila_melanogaster	Brain	SRR8943135
Drosophila_melanogaster	Brain	SRR8943136
Drosophila_melanogaster	Fat_body	SRR8943173
Drosophila_melanogaster	Fat_body	SRR8943174
Drosophila_melanogaster	Fat_body	SRR8943175
Drosophila_melanogaster	Fat_body	SRR8943176
Drosophila_melanogaster	Fat_body	SRR8943177
Drosophila_melanogaster	Fat_body	SRR8943178
Drosophila_melanogaster	Fat_body	SRR8943179
Drosophila_melanogaster	Fat_body	SRR8943180
Drosophila_melanogaster	Fat_body	SRR8943181
Drosophila_melanogaster	Fat_body	SRR8943182
Drosophila_melanogaster	Fat_body	SRR8943183
Drosophila_melanogaster	Fat_body	SRR8943184
Drosophila_melanogaster	Fat_body	SRR8943185
Drosophila_melanogaster	Fat_body	SRR8943186
Drosophila_melanogaster	Fat_body	SRR8943187
Drosophila_melanogaster	Fat_body	SRR8943188
Drosophila_melanogaster	Fat_body	SRR8943189
Drosophila_melanogaster	Fat_body	SRR8943190
Drosophila_melanogaster	Fat_body	SRR8943191
Drosophila_melanogaster	Fat_body	SRR8943192
Drosophila_melanogaster	Fat_body	SRR8943193
Drosophila_melanogaster	Fat_body	SRR8943194
Drosophila_melanogaster	Fat_body	SRR8943195
Drosophila_melanogaster	Fat_body	SRR8943196
Drosophila_melanogaster	Gut	SRR8943155
Drosophila_melanogaster	Gut	SRR8943156
Drosophila_melanogaster	Gut	SRR8943157
Drosophila_melanogaster	Gut	SRR8943158
Drosophila_melanogaster	Gut	SRR8943159
Drosophila_melanogaster	Gut	SRR8943160
Drosophila_melanogaster	Gut	SRR8943161
Drosophila_melanogaster	Gut	SRR8943162
Drosophila_melanogaster	Gut	SRR8943163
Drosophila_melanogaster	Gut	SRR8943164
Drosophila_melanogaster	Gut	SRR8943165
Drosophila_melanogaster	Gut	SRR8943166
Drosophila_melanogaster	Gut	SRR8943167
Drosophila_melanogaster	Gut	SRR8943168
Drosophila_melanogaster	Gut	SRR8943169
Drosophila_melanogaster	Gut	SRR8943170
Drosophila_melanogaster	Gut	SRR8943171
Drosophila_melanogaster	Gut	SRR8943172
Drosophila_melanogaster	head	SRR5927769
Drosophila_melanogaster	head	SRR5927770
Drosophila_melanogaster	head	SRR5927771
Drosophila_melanogaster	head	SRR5927772
Drosophila_melanogaster	head	SRR5927773
Drosophila_melanogaster	head	SRR5927774
Drosophila_melanogaster	head	SRR5927775
Drosophila_melanogaster	head	SRR5927776
Drosophila_melanogaster	head	SRR5927777
Drosophila_melanogaster	head	SRR5927778
Drosophila_melanogaster	head	SRR5927779
Drosophila_melanogaster	head	SRR5927780
Drosophila_melanogaster	head	SRR5927781
Drosophila_melanogaster	head	SRR5927782
Drosophila_melanogaster	head	SRR5927783
Drosophila_melanogaster	head	SRR5927784
Drosophila_melanogaster	head	SRR5927785
Drosophila_melanogaster	head	SRR5927786
Drosophila_melanogaster	head	SRR5927787
Drosophila_melanogaster	head	SRR5927788
Drosophila_melanogaster	head	SRR5927789
Drosophila_melanogaster	head	SRR5927790
Drosophila_melanogaster	head	SRR5927791
Drosophila_melanogaster	head	SRR5927792
Drosophila_melanogaster	Thorax	SRR8943137
Drosophila_melanogaster	Thorax	SRR8943138
Drosophila_melanogaster	Thorax	SRR8943139
Drosophila_melanogaster	Thorax	SRR8943140
Drosophila_melanogaster	Thorax	SRR8943141
Drosophila_melanogaster	Thorax	SRR8943142
Drosophila_melanogaster	Thorax	SRR8943143
Drosophila_melanogaster	Thorax	SRR8943144
Drosophila_melanogaster	Thorax	SRR8943145
Drosophila_melanogaster	Thorax	SRR8943146
Drosophila_melanogaster	Thorax	SRR8943147
Drosophila_melanogaster	Thorax	SRR8943148
Drosophila_melanogaster	Thorax	SRR8943149
Drosophila_melanogaster	Thorax	SRR8943150
Drosophila_melanogaster	Thorax	SRR8943151
Drosophila_melanogaster	Thorax	SRR8943152
Drosophila_melanogaster	Thorax	SRR8943153
Drosophila_melanogaster	Thorax	SRR8943154
Daniorerio	Brain	GSM2971317
Daniorerio	Brain	GSM2971318
Daniorerio	Brain	GSM2971319
Daniorerio	Brain	GSM2971320
Daniorerio	Brain	GSM2971321
Daniorerio	Brain	GSM2971322
Daniorerio	Brain	GSM2971323
Daniorerio	Brain	GSM2971324
Daniorerio	Brain	GSM2971325
Daniorerio	Brain	GSM2971326
Daniorerio	Brain	GSM2971327
Daniorerio	Brain	GSM2971328
human	Aortic	SRR9016146
human	Aortic	SRR9016147
human	Aortic	SRR9016148
human	Aortic	SRR9016149
human	Aortic	SRR9016150
human	Lung	SRR9016157
human	Lung	SRR9016158
human	Lung	SRR9016159
human	Lung	SRR9016160
human	Lung	SRR9016161
human	Lung	SRR9016162
human	Lung	SRR9016163
human	Lung	SRR9016164
human	Lung	SRR9016165
human	Lung	SRR9016166
human	Lung	SRR9016167
human	Lung	SRR9016168
human	Lung	SRR9016169
human	Lung	SRR9016170
human	Lung	SRR9016171
human	Lung	SRR9016172
human	Lung	SRR9016173
human	Lung	SRR9016174
human	Lung	SRR9016175
human	Lung	SRR9016176
human	Lung	SRR9016177
human	Lung	SRR9016178
human	Lung	SRR9016179
human	Lung	SRR9016180
human	Lung	SRR9016181
human	Lung	SRR9016182
human	Skin	SRR23630177
human	Skin	SRR23630178
human	Skin	SRR23630179
human	Skin	SRR23630180
human	Skin	SRR23630181
human	Skin	SRR23630182
human	Skin	SRR23630183
human	Skin	SRR23630184
human	Skin	SRR23630185
human	Skin	SRR23630186
human	Skin	SRR23630187
human	Skin	SRR23630188
human	Skin	SRR23630189
human	Skin	SRR23630190
human	Skin	SRR23630191
human	Skin	SRR23630192
human	Skin	SRR23630193
human	Skin	SRR23630194
human	Skin	SRR23630195
human	Skin	SRR23630196
human	Skin	SRR23630197
human	Skin	SRR23630198
human	Skin	SRR23630199
human	Skin	SRR23630200
human	Skin	SRR23630201
human	Skin	SRR23630202
human	Skin	SRR23630203
human	Skin	SRR23630204
human	Skin	SRR23630205
human	Skin	SRR23630206
human	Skin	SRR23630207
human	Skin	SRR23630208
human	Skin	SRR23630209
human	Skin	SRR23630210
human	Skin	SRR23630211
human	Skin	SRR23630212
human	Skin	SRR23630213
human	Skin	SRR23630214
human	Skin	SRR23630215
human	Skin	SRR23630216
human	Skin	SRR23630217
human	Skin	SRR23630218
human	Skin	SRR23630219
human	Skin	SRR23630220
human	Skin	SRR23630221
human	Skin	SRR23630222
human	Skin	SRR23630223
human	Skin	SRR23630224
human	Skin	SRR23630225
human	Skin	SRR23630226
human	Skin	SRR23630227
human	Skin	SRR23630228
human	Skin	SRR23630229
human	Skin	SRR23630230
human	Skin	SRR23630231
human	Skin	SRR23630232
human	Skin	SRR23630233
human	Skin	SRR23630234
human	Skin	SRR23630235
human	Skin	SRR23630236
human	Skin	SRR23630237
human	Skin	SRR23630238
human	Skin	SRR23630239
human	Skin	SRR23630240
human	Skin	SRR23630241
human	Skin	SRR23630242
human	Skin	SRR23630243
human	Skin	SRR23630244
human	Skin	SRR23630245
human	Skin	SRR23630246
human	Skin	SRR23630247
human	Skin	SRR23630248
human	Skin	SRR23630249
human	Skin	SRR23630250
human	Skin	SRR23630251
human	Skin	SRR23630252
human	Skin	SRR23630253
human	Skin	SRR23630254
human	Skin	SRR23630255
human	Skin	SRR23630256
human	Skin	SRR23630257
human	Skin	SRR23630258
human	Umbilical	SRR9016151
human	Umbilical	SRR9016152
human	Umbilical	SRR9016153
human	Umbilical	SRR9016154
human	Umbilical	SRR9016155
human	Umbilical	SRR9016156
Macaca_mulatta	Brain	SRR5198443
Macaca_mulatta	Brain	SRR5198444
Macaca_mulatta	Brain	SRR5198445
Macaca_mulatta	Brain	SRR5198446
Macaca_mulatta	Brain	SRR5198447
Macaca_mulatta	Brain	SRR5198448
Macaca_mulatta	Brain	SRR5198449
Macaca_mulatta	Brain	SRR5198450
Macaca_mulatta	Brain	SRR5198451
Macaca_mulatta	Brain	SRR5198452
Macaca_mulatta	Brain	SRR5198453
Macaca_mulatta	Brain	SRR5198454
Macaca_mulatta	Brain	SRR5198455
Macaca_mulatta	Brain	SRR5198456
Macaca_mulatta	Brain	SRR5198457
Macaca_mulatta	Brain	SRR5198458
Macaca_mulatta	Brain	SRR5198459
Macaca_mulatta	Brain	SRR5198460
Macaca_mulatta	Brain	SRR5198461
Macaca_mulatta	Brain	SRR5198462
Macaca_mulatta	Brain	SRR5198463
Macaca_mulatta	Brain	SRR5198464
Macaca_mulatta	Brain	SRR5198465
Macaca_mulatta	Brain	SRR5198466
Macaca_mulatta	Brain	SRR5198467
Macaca_mulatta	Brain	SRR5198468
Macaca_mulatta	Brain	SRR5198469
Macaca_mulatta	Brain	SRR5198470
Macaca_mulatta	Brain	SRR5198471
Macaca_mulatta	Brain	SRR5198472
Macaca_mulatta	Brain	SRR5198473
Macaca_mulatta	Brain	SRR5198474
Macaca_mulatta	Liver	1-Liver
Macaca_mulatta	Liver	2-Liver
Macaca_mulatta	Liver	3-Liver
Macaca_mulatta	Liver	4-Liver
Macaca_mulatta	Liver	5-Liver
Macaca_mulatta	Liver	6-Liver
Macaca_mulatta	Liver	7-Liver
Macaca_mulatta	Liver	8-Liver
Macaca_mulatta	Liver	9-Liver
Macaca_mulatta	Skeletal_muscle_tissues	SRR2337312
Macaca_mulatta	Skeletal_muscle_tissues	SRR2337313
Macaca_mulatta	Skeletal_muscle_tissues	SRR2337314
Macaca_mulatta	Skeletal_muscle_tissues	SRR2337315
Macaca_mulatta	Skeletal_muscle_tissues	SRR2337316
Macaca_mulatta	Skeletal_muscle_tissues	SRR2337317
Macaca_mulatta	Skeletal_muscle_tissues	SRR2337318
Macaca_mulatta	Skeletal_muscle_tissues	SRR2337319
Macaca_mulatta	Skeletal_muscle_tissues	SRR2337320
Macaca_mulatta	Skeletal_muscle_tissues	SRR2337321
Macaca_mulatta	Skeletal_muscle_tissues	SRR2337322
Macaca_mulatta	Skeletal_muscle_tissues	SRR2337323
Macaca_mulatta	Skeletal_muscle_tissues	SRR2337324
Macaca_mulatta	Skeletal_muscle_tissues	SRR2337325
Macaca_mulatta	Skeletal_muscle_tissues	SRR2337326
Macaca_mulatta	Skeletal_muscle_tissues	SRR2337327
Macaca_mulatta	Skeletal_muscle_tissues	SRR2337328
Macaca_mulatta	Skeletal_muscle_tissues	SRR2337329
Macaca_mulatta	Skeletal_muscle_tissues	SRR2337330
Macaca_mulatta	Skeletal_muscle_tissues	SRR2337331
Macaca_mulatta	Skeletal_muscle_tissues	SRR2337332
Macaca_mulatta	Skeletal_muscle_tissues	SRR2337333
Macaca_mulatta	Skeletal_muscle_tissues	SRR2337334
Macaca_mulatta	Skeletal_muscle_tissues	SRR2337335
Macaca_mulatta	Skeletal_muscle_tissues	SRR2337336
Macaca_mulatta	Skeletal_muscle_tissues	SRR2337337
Macaca_mulatta	Spleen	1-Spleen
Macaca_mulatta	Spleen	2-Spleen
Macaca_mulatta	Spleen	3-Spleen
Macaca_mulatta	Spleen	4-Spleen
Macaca_mulatta	Spleen	5-Spleen
Macaca_mulatta	Spleen	6-Spleen
Macaca_mulatta	Spleen	8-Spleen
Macaca_mulatta	Spleen	9-Spleen
Mouse	Brain	SRR4280863
Mouse	Brain	SRR4280864
Mouse	Brain	SRR4280954
Mouse	Brain	SRR4280956
Mouse	Brain	SRR4280957
Mouse	Brain	SRR4280958
Mouse	Brain	SRR4281012
Mouse	Brain	SRR4281056
Mouse	Brain	SRR4281100
Mouse	Brain	SRR4281119
Mouse	Brain	SRR4281137
Mouse	Brain	SRR4281156
Mouse	Brain	SRR4281172
Mouse	Brain	SRR4281196
Mouse	Brain	SRR4281405
Mouse	Brain	SRR4281436
Mouse	Brain	SRR4298926
Mouse	Brain	SRR4298927
Mouse	Brain	SRR4298929
Mouse	Brain	SRR4298936
Mouse	Brain	SRR4298937
Mouse	Brain	SRR4298939
Mouse	Brain	SRR4298940
Mouse	Brain	SRR4298941
Mouse	Brain	SRR4298942
Mouse	Brain	SRR4298943
Mouse	Fat	O2-Fat
Mouse	Fat	O3-Fat
Mouse	Fat	O5-Fat
Mouse	Fat	Y2-Fat
Mouse	Fat	Y4-Fat
Mouse	Fat	Y5-Fat
Mouse	Heart	O2-Heart
Mouse	Heart	O3-Heart
Mouse	Heart	SRR4298930
Mouse	Heart	SRR4298931
Mouse	Heart	SRR4298932
Mouse	Heart	SRR4298933
Mouse	Heart	SRR4298934
Mouse	Heart	SRR4298935
Mouse	Heart	Y2-Heart
Mouse	Heart	Y3-Heart
Mouse	Heart	Y5-Heart
Mouse	kidney	O2-Kidney
Mouse	kidney	O3-Kidney
Mouse	kidney	O5-Kidney
Mouse	kidney	SRR5927742
Mouse	kidney	SRR5927743
Mouse	kidney	SRR5927744
Mouse	kidney	SRR5927745
Mouse	kidney	SRR5927746
Mouse	kidney	SRR5927747
Mouse	kidney	SRR5927748
Mouse	kidney	SRR5927749
Mouse	kidney	SRR5927750
Mouse	kidney	SRR5927751
Mouse	kidney	SRR5927752
Mouse	kidney	SRR5927753
Mouse	kidney	SRR5927754
Mouse	kidney	SRR5927755
Mouse	kidney	Y2-Kidney
Mouse	kidney	Y4-Kidney
Mouse	kidney	Y5-Kidney
Mouse	Liver	SRR14761734
Mouse	Liver	SRR14761735
Mouse	Liver	SRR14761736
Mouse	Liver	SRR14761737
Mouse	Liver	SRR14761738
Mouse	Liver	SRR14761739
Mouse	Liver	SRR5927756
Mouse	Liver	SRR5927757
Mouse	Liver	SRR5927758
Mouse	Liver	SRR5927759
Mouse	Liver	SRR5927760
Mouse	Liver	SRR5927761
Mouse	Lung	O2-Lung
Mouse	Lung	O3-Lung
Mouse	Lung	O5-Lung
Mouse	Lung	Y1-Lung
Mouse	Lung	Y2-Lung
Mouse	Lung	Y5-Lung
Mouse	Spleen	O2-Spleen
Mouse	Spleen	O3-Spleen
Mouse	Spleen	O5-Spleen
Mouse	Spleen	Y1-Spleen
Mouse	Spleen	Y3-Spleen
Mouse	Spleen	Y4-Spleen
Rattus_norvegicus	Adrenal	GSM1328469
Rattus_norvegicus	Adrenal	GSM1328470
Rattus_norvegicus	Adrenal	GSM1328471
Rattus_norvegicus	Adrenal	GSM1328472
Rattus_norvegicus	Adrenal	GSM1328473
Rattus_norvegicus	Adrenal	GSM1328474
Rattus_norvegicus	Adrenal	GSM1328475
Rattus_norvegicus	Adrenal	GSM1328476
Rattus_norvegicus	Adrenal	GSM1328477
Rattus_norvegicus	Adrenal	GSM1328478
Rattus_norvegicus	Adrenal	GSM1328479
Rattus_norvegicus	Adrenal	GSM1328480
Rattus_norvegicus	Adrenal	GSM1328481
Rattus_norvegicus	Adrenal	GSM1328482
Rattus_norvegicus	Adrenal	GSM1328483
Rattus_norvegicus	Adrenal	GSM1328484
Rattus_norvegicus	Adrenal	GSM1328485
Rattus_norvegicus	Adrenal	GSM1328486
Rattus_norvegicus	Adrenal	GSM1328487
Rattus_norvegicus	Adrenal	GSM1328488
Rattus_norvegicus	Adrenal	GSM1328489
Rattus_norvegicus	Adrenal	GSM1328490
Rattus_norvegicus	Adrenal	GSM1328491
Rattus_norvegicus	Adrenal	GSM1328492
Rattus_norvegicus	Adrenal	GSM1328493
Rattus_norvegicus	Adrenal	GSM1328494
Rattus_norvegicus	Adrenal	GSM1328495
Rattus_norvegicus	Adrenal	GSM1328496
Rattus_norvegicus	Adrenal	GSM1328497
Rattus_norvegicus	Adrenal	GSM1328498
Rattus_norvegicus	Adrenal	GSM1328499
Rattus_norvegicus	Adrenal	GSM1328500
Rattus_norvegicus	Brain	GSM1328501
Rattus_norvegicus	Brain	GSM1328502
Rattus_norvegicus	Brain	GSM1328503
Rattus_norvegicus	Brain	GSM1328504
Rattus_norvegicus	Brain	GSM1328505
Rattus_norvegicus	Brain	GSM1328506
Rattus_norvegicus	Brain	GSM1328507
Rattus_norvegicus	Brain	GSM1328508
Rattus_norvegicus	Brain	GSM1328509
Rattus_norvegicus	Brain	GSM1328510
Rattus_norvegicus	Brain	GSM1328511
Rattus_norvegicus	Brain	GSM1328512
Rattus_norvegicus	Brain	GSM1328513
Rattus_norvegicus	Brain	GSM1328514
Rattus_norvegicus	Brain	GSM1328515
Rattus_norvegicus	Brain	GSM1328516
Rattus_norvegicus	Brain	GSM1328517
Rattus_norvegicus	Brain	GSM1328518
Rattus_norvegicus	Brain	GSM1328519
Rattus_norvegicus	Brain	GSM1328520
Rattus_norvegicus	Brain	GSM1328521
Rattus_norvegicus	Brain	GSM1328522
Rattus_norvegicus	Brain	GSM1328523
Rattus_norvegicus	Brain	GSM1328524
Rattus_norvegicus	Brain	GSM1328525
Rattus_norvegicus	Brain	GSM1328526
Rattus_norvegicus	Brain	GSM1328527
Rattus_norvegicus	Brain	GSM1328528
Rattus_norvegicus	Brain	GSM1328529
Rattus_norvegicus	Brain	GSM1328530
Rattus_norvegicus	Brain	GSM1328531
Rattus_norvegicus	Brain	GSM1328532
Rattus_norvegicus	Brain	GSM1328501
Rattus_norvegicus	Brain	GSM1328502
Rattus_norvegicus	Brain	GSM1328503
Rattus_norvegicus	Brain	GSM1328504
Rattus_norvegicus	Brain	GSM1328505
Rattus_norvegicus	Brain	GSM1328506
Rattus_norvegicus	Brain	GSM1328507
Rattus_norvegicus	Brain	GSM1328508
Rattus_norvegicus	Brain	GSM1328509
Rattus_norvegicus	Brain	GSM1328510
Rattus_norvegicus	Brain	GSM1328511
Rattus_norvegicus	Brain	GSM1328512
Rattus_norvegicus	Brain	GSM1328513
Rattus_norvegicus	Brain	GSM1328514
Rattus_norvegicus	Brain	GSM1328515
Rattus_norvegicus	Brain	GSM1328516
Rattus_norvegicus	Brain	GSM1328517
Rattus_norvegicus	Brain	GSM1328518
Rattus_norvegicus	Brain	GSM1328519
Rattus_norvegicus	Brain	GSM1328520
Rattus_norvegicus	Brain	GSM1328521
Rattus_norvegicus	Brain	GSM1328522
Rattus_norvegicus	Brain	GSM1328523
Rattus_norvegicus	Brain	GSM1328524
Rattus_norvegicus	Brain	GSM1328525
Rattus_norvegicus	Brain	GSM1328526
Rattus_norvegicus	Brain	GSM1328527
Rattus_norvegicus	Brain	GSM1328528
Rattus_norvegicus	Brain	GSM1328529
Rattus_norvegicus	Brain	GSM1328530
Rattus_norvegicus	Brain	GSM1328531
Rattus_norvegicus	Brain	GSM1328532
Rattus_norvegicus	Heart	GSM1328533
Rattus_norvegicus	Heart	GSM1328534
Rattus_norvegicus	Heart	GSM1328535
Rattus_norvegicus	Heart	GSM1328536
Rattus_norvegicus	Heart	GSM1328537
Rattus_norvegicus	Heart	GSM1328538
Rattus_norvegicus	Heart	GSM1328539
Rattus_norvegicus	Heart	GSM1328540
Rattus_norvegicus	Heart	GSM1328541
Rattus_norvegicus	Heart	GSM1328542
Rattus_norvegicus	Heart	GSM1328543
Rattus_norvegicus	Heart	GSM1328544
Rattus_norvegicus	Heart	GSM1328545
Rattus_norvegicus	Heart	GSM1328546
Rattus_norvegicus	Heart	GSM1328547
Rattus_norvegicus	Heart	GSM1328548
Rattus_norvegicus	Heart	GSM1328549
Rattus_norvegicus	Heart	GSM1328550
Rattus_norvegicus	Heart	GSM1328551
Rattus_norvegicus	Heart	GSM1328552
Rattus_norvegicus	Heart	GSM1328553
Rattus_norvegicus	Heart	GSM1328554
Rattus_norvegicus	Heart	GSM1328555
Rattus_norvegicus	Heart	GSM1328556
Rattus_norvegicus	Heart	GSM1328557
Rattus_norvegicus	Heart	GSM1328558
Rattus_norvegicus	Heart	GSM1328559
Rattus_norvegicus	Heart	GSM1328560
Rattus_norvegicus	Heart	GSM1328561
Rattus_norvegicus	Heart	GSM1328562
Rattus_norvegicus	Heart	GSM1328563
Rattus_norvegicus	Heart	GSM1328564
Rattus_norvegicus	Heart	GSM1328533
Rattus_norvegicus	Heart	GSM1328534
Rattus_norvegicus	Heart	GSM1328535
Rattus_norvegicus	Heart	GSM1328536
Rattus_norvegicus	Heart	GSM1328537
Rattus_norvegicus	Heart	GSM1328538
Rattus_norvegicus	Heart	GSM1328539
Rattus_norvegicus	Heart	GSM1328540
Rattus_norvegicus	Heart	GSM1328541
Rattus_norvegicus	Heart	GSM1328542
Rattus_norvegicus	Heart	GSM1328543
Rattus_norvegicus	Heart	GSM1328544
Rattus_norvegicus	Heart	GSM1328545
Rattus_norvegicus	Heart	GSM1328546
Rattus_norvegicus	Heart	GSM1328547
Rattus_norvegicus	Heart	GSM1328548
Rattus_norvegicus	Heart	GSM1328549
Rattus_norvegicus	Heart	GSM1328550
Rattus_norvegicus	Heart	GSM1328551
Rattus_norvegicus	Heart	GSM1328552
Rattus_norvegicus	Heart	GSM1328553
Rattus_norvegicus	Heart	GSM1328554
Rattus_norvegicus	Heart	GSM1328555
Rattus_norvegicus	Heart	GSM1328556
Rattus_norvegicus	Heart	GSM1328557
Rattus_norvegicus	Heart	GSM1328558
Rattus_norvegicus	Heart	GSM1328559
Rattus_norvegicus	Heart	GSM1328560
Rattus_norvegicus	Heart	GSM1328561
Rattus_norvegicus	Heart	GSM1328562
Rattus_norvegicus	Heart	GSM1328563
Rattus_norvegicus	Heart	GSM1328564
Rattus_norvegicus	Kidney	GSM1328565
Rattus_norvegicus	Kidney	GSM1328566
Rattus_norvegicus	Kidney	GSM1328567
Rattus_norvegicus	Kidney	GSM1328568
Rattus_norvegicus	Kidney	GSM1328569
Rattus_norvegicus	Kidney	GSM1328570
Rattus_norvegicus	Kidney	GSM1328571
Rattus_norvegicus	Kidney	GSM1328572
Rattus_norvegicus	Kidney	GSM1328573
Rattus_norvegicus	Kidney	GSM1328574
Rattus_norvegicus	Kidney	GSM1328575
Rattus_norvegicus	Kidney	GSM1328576
Rattus_norvegicus	Kidney	GSM1328577
Rattus_norvegicus	Kidney	GSM1328578
Rattus_norvegicus	Kidney	GSM1328579
Rattus_norvegicus	Kidney	GSM1328580
Rattus_norvegicus	Kidney	GSM1328581
Rattus_norvegicus	Kidney	GSM1328582
Rattus_norvegicus	Kidney	GSM1328583
Rattus_norvegicus	Kidney	GSM1328584
Rattus_norvegicus	Kidney	GSM1328585
Rattus_norvegicus	Kidney	GSM1328586
Rattus_norvegicus	Kidney	GSM1328587
Rattus_norvegicus	Kidney	GSM1328588
Rattus_norvegicus	Kidney	GSM1328589
Rattus_norvegicus	Kidney	GSM1328590
Rattus_norvegicus	Kidney	GSM1328591
Rattus_norvegicus	Kidney	GSM1328592
Rattus_norvegicus	Kidney	GSM1328593
Rattus_norvegicus	Kidney	GSM1328594
Rattus_norvegicus	Kidney	GSM1328595
Rattus_norvegicus	Kidney	GSM1328596
Rattus_norvegicus	Kidney	GSM1328565
Rattus_norvegicus	Kidney	GSM1328566
Rattus_norvegicus	Kidney	GSM1328567
Rattus_norvegicus	Kidney	GSM1328568
Rattus_norvegicus	Kidney	GSM1328569
Rattus_norvegicus	Kidney	GSM1328570
Rattus_norvegicus	Kidney	GSM1328571
Rattus_norvegicus	Kidney	GSM1328572
Rattus_norvegicus	Kidney	GSM1328573
Rattus_norvegicus	Kidney	GSM1328574
Rattus_norvegicus	Kidney	GSM1328575
Rattus_norvegicus	Kidney	GSM1328576
Rattus_norvegicus	Kidney	GSM1328577
Rattus_norvegicus	Kidney	GSM1328578
Rattus_norvegicus	Kidney	GSM1328579
Rattus_norvegicus	Kidney	GSM1328580
Rattus_norvegicus	Kidney	GSM1328581
Rattus_norvegicus	Kidney	GSM1328582
Rattus_norvegicus	Kidney	GSM1328583
Rattus_norvegicus	Kidney	GSM1328584
Rattus_norvegicus	Kidney	GSM1328585
Rattus_norvegicus	Kidney	GSM1328586
Rattus_norvegicus	Kidney	GSM1328587
Rattus_norvegicus	Kidney	GSM1328588
Rattus_norvegicus	Kidney	GSM1328589
Rattus_norvegicus	Kidney	GSM1328590
Rattus_norvegicus	Kidney	GSM1328591
Rattus_norvegicus	Kidney	GSM1328592
Rattus_norvegicus	Kidney	GSM1328593
Rattus_norvegicus	Kidney	GSM1328594
Rattus_norvegicus	Kidney	GSM1328595
Rattus_norvegicus	Kidney	GSM1328596
Rattus_norvegicus	Liver	GSM1328629
Rattus_norvegicus	Liver	GSM1328630
Rattus_norvegicus	Liver	GSM1328631
Rattus_norvegicus	Liver	GSM1328632
Rattus_norvegicus	Liver	GSM1328633
Rattus_norvegicus	Liver	GSM1328634
Rattus_norvegicus	Liver	GSM1328635
Rattus_norvegicus	Liver	GSM1328636
Rattus_norvegicus	Liver	GSM1328637
Rattus_norvegicus	Liver	GSM1328638
Rattus_norvegicus	Liver	GSM1328639
Rattus_norvegicus	Liver	GSM1328640
Rattus_norvegicus	Liver	GSM1328641
Rattus_norvegicus	Liver	GSM1328642
Rattus_norvegicus	Liver	GSM1328643
Rattus_norvegicus	Liver	GSM1328644
Rattus_norvegicus	Liver	GSM1328645
Rattus_norvegicus	Liver	GSM1328646
Rattus_norvegicus	Liver	GSM1328647
Rattus_norvegicus	Liver	GSM1328648
Rattus_norvegicus	Liver	GSM1328649
Rattus_norvegicus	Liver	GSM1328650
Rattus_norvegicus	Liver	GSM1328651
Rattus_norvegicus	Liver	GSM1328652
Rattus_norvegicus	Liver	GSM1328653
Rattus_norvegicus	Liver	GSM1328654
Rattus_norvegicus	Liver	GSM1328655
Rattus_norvegicus	Liver	GSM1328656
Rattus_norvegicus	Liver	GSM1328657
Rattus_norvegicus	Liver	GSM1328658
Rattus_norvegicus	Liver	GSM1328659
Rattus_norvegicus	Liver	GSM1328660
Rattus_norvegicus	Liver	GSM1328629
Rattus_norvegicus	Liver	GSM1328630
Rattus_norvegicus	Liver	GSM1328631
Rattus_norvegicus	Liver	GSM1328632
Rattus_norvegicus	Liver	GSM1328633
Rattus_norvegicus	Liver	GSM1328634
Rattus_norvegicus	Liver	GSM1328635
Rattus_norvegicus	Liver	GSM1328636
Rattus_norvegicus	Liver	GSM1328637
Rattus_norvegicus	Liver	GSM1328638
Rattus_norvegicus	Liver	GSM1328639
Rattus_norvegicus	Liver	GSM1328640
Rattus_norvegicus	Liver	GSM1328641
Rattus_norvegicus	Liver	GSM1328642
Rattus_norvegicus	Liver	GSM1328643
Rattus_norvegicus	Liver	GSM1328644
Rattus_norvegicus	Liver	GSM1328645
Rattus_norvegicus	Liver	GSM1328646
Rattus_norvegicus	Liver	GSM1328647
Rattus_norvegicus	Liver	GSM1328648
Rattus_norvegicus	Liver	GSM1328649
Rattus_norvegicus	Liver	GSM1328650
Rattus_norvegicus	Liver	GSM1328651
Rattus_norvegicus	Liver	GSM1328652
Rattus_norvegicus	Liver	GSM1328653
Rattus_norvegicus	Liver	GSM1328654
Rattus_norvegicus	Liver	GSM1328655
Rattus_norvegicus	Liver	GSM1328656
Rattus_norvegicus	Liver	GSM1328657
Rattus_norvegicus	Liver	GSM1328658
Rattus_norvegicus	Liver	GSM1328659
Rattus_norvegicus	Liver	GSM1328660
Rattus_norvegicus	Lung	GSM1328597
Rattus_norvegicus	Lung	GSM1328598
Rattus_norvegicus	Lung	GSM1328599
Rattus_norvegicus	Lung	GSM1328600
Rattus_norvegicus	Lung	GSM1328601
Rattus_norvegicus	Lung	GSM1328602
Rattus_norvegicus	Lung	GSM1328603
Rattus_norvegicus	Lung	GSM1328604
Rattus_norvegicus	Lung	GSM1328605
Rattus_norvegicus	Lung	GSM1328606
Rattus_norvegicus	Lung	GSM1328607
Rattus_norvegicus	Lung	GSM1328608
Rattus_norvegicus	Lung	GSM1328609
Rattus_norvegicus	Lung	GSM1328610
Rattus_norvegicus	Lung	GSM1328611
Rattus_norvegicus	Lung	GSM1328612
Rattus_norvegicus	Lung	GSM1328613
Rattus_norvegicus	Lung	GSM1328614
Rattus_norvegicus	Lung	GSM1328615
Rattus_norvegicus	Lung	GSM1328616
Rattus_norvegicus	Lung	GSM1328617
Rattus_norvegicus	Lung	GSM1328618
Rattus_norvegicus	Lung	GSM1328619
Rattus_norvegicus	Lung	GSM1328620
Rattus_norvegicus	Lung	GSM1328621
Rattus_norvegicus	Lung	GSM1328622
Rattus_norvegicus	Lung	GSM1328623
Rattus_norvegicus	Lung	GSM1328624
Rattus_norvegicus	Lung	GSM1328625
Rattus_norvegicus	Lung	GSM1328626
Rattus_norvegicus	Lung	GSM1328627
Rattus_norvegicus	Lung	GSM1328628
Rattus_norvegicus	Lung	GSM1328597
Rattus_norvegicus	Lung	GSM1328598
Rattus_norvegicus	Lung	GSM1328599
Rattus_norvegicus	Lung	GSM1328600
Rattus_norvegicus	Lung	GSM1328601
Rattus_norvegicus	Lung	GSM1328602
Rattus_norvegicus	Lung	GSM1328603
Rattus_norvegicus	Lung	GSM1328604
Rattus_norvegicus	Lung	GSM1328605
Rattus_norvegicus	Lung	GSM1328606
Rattus_norvegicus	Lung	GSM1328607
Rattus_norvegicus	Lung	GSM1328608
Rattus_norvegicus	Lung	GSM1328609
Rattus_norvegicus	Lung	GSM1328610
Rattus_norvegicus	Lung	GSM1328611
Rattus_norvegicus	Lung	GSM1328612
Rattus_norvegicus	Lung	GSM1328613
Rattus_norvegicus	Lung	GSM1328614
Rattus_norvegicus	Lung	GSM1328615
Rattus_norvegicus	Lung	GSM1328616
Rattus_norvegicus	Lung	GSM1328617
Rattus_norvegicus	Lung	GSM1328618
Rattus_norvegicus	Lung	GSM1328619
Rattus_norvegicus	Lung	GSM1328620
Rattus_norvegicus	Lung	GSM1328621
Rattus_norvegicus	Lung	GSM1328622
Rattus_norvegicus	Lung	GSM1328623
Rattus_norvegicus	Lung	GSM1328624
Rattus_norvegicus	Lung	GSM1328625
Rattus_norvegicus	Lung	GSM1328626
Rattus_norvegicus	Lung	GSM1328627
Rattus_norvegicus	Lung	GSM1328628
Rattus_norvegicus	Muscle	GSM1328661
Rattus_norvegicus	Muscle	GSM1328662
Rattus_norvegicus	Muscle	GSM1328663
Rattus_norvegicus	Muscle	GSM1328664
Rattus_norvegicus	Muscle	GSM1328665
Rattus_norvegicus	Muscle	GSM1328666
Rattus_norvegicus	Muscle	GSM1328667
Rattus_norvegicus	Muscle	GSM1328668
Rattus_norvegicus	Muscle	GSM1328669
Rattus_norvegicus	Muscle	GSM1328670
Rattus_norvegicus	Muscle	GSM1328671
Rattus_norvegicus	Muscle	GSM1328672
Rattus_norvegicus	Muscle	GSM1328673
Rattus_norvegicus	Muscle	GSM1328674
Rattus_norvegicus	Muscle	GSM1328675
Rattus_norvegicus	Muscle	GSM1328676
Rattus_norvegicus	Muscle	GSM1328677
Rattus_norvegicus	Muscle	GSM1328678
Rattus_norvegicus	Muscle	GSM1328679
Rattus_norvegicus	Muscle	GSM1328680
Rattus_norvegicus	Muscle	GSM1328681
Rattus_norvegicus	Muscle	GSM1328682
Rattus_norvegicus	Muscle	GSM1328683
Rattus_norvegicus	Muscle	GSM1328684
Rattus_norvegicus	Muscle	GSM1328685
Rattus_norvegicus	Muscle	GSM1328686
Rattus_norvegicus	Muscle	GSM1328687
Rattus_norvegicus	Muscle	GSM1328688
Rattus_norvegicus	Muscle	GSM1328689
Rattus_norvegicus	Muscle	GSM1328690
Rattus_norvegicus	Muscle	GSM1328691
Rattus_norvegicus	Muscle	GSM1328692
Rattus_norvegicus	Muscle	GSM1328661
Rattus_norvegicus	Muscle	GSM1328662
Rattus_norvegicus	Muscle	GSM1328663
Rattus_norvegicus	Muscle	GSM1328664
Rattus_norvegicus	Muscle	GSM1328665
Rattus_norvegicus	Muscle	GSM1328666
Rattus_norvegicus	Muscle	GSM1328667
Rattus_norvegicus	Muscle	GSM1328668
Rattus_norvegicus	Muscle	GSM1328669
Rattus_norvegicus	Muscle	GSM1328670
Rattus_norvegicus	Muscle	GSM1328671
Rattus_norvegicus	Muscle	GSM1328672
Rattus_norvegicus	Muscle	GSM1328673
Rattus_norvegicus	Muscle	GSM1328674
Rattus_norvegicus	Muscle	GSM1328675
Rattus_norvegicus	Muscle	GSM1328676
Rattus_norvegicus	Muscle	GSM1328677
Rattus_norvegicus	Muscle	GSM1328678
Rattus_norvegicus	Muscle	GSM1328679
Rattus_norvegicus	Muscle	GSM1328680
Rattus_norvegicus	Muscle	GSM1328681
Rattus_norvegicus	Muscle	GSM1328682
Rattus_norvegicus	Muscle	GSM1328683
Rattus_norvegicus	Muscle	GSM1328684
Rattus_norvegicus	Muscle	GSM1328685
Rattus_norvegicus	Muscle	GSM1328686
Rattus_norvegicus	Muscle	GSM1328687
Rattus_norvegicus	Muscle	GSM1328688
Rattus_norvegicus	Muscle	GSM1328689
Rattus_norvegicus	Muscle	GSM1328690
Rattus_norvegicus	Muscle	GSM1328691
Rattus_norvegicus	Muscle	GSM1328692
Rattus_norvegicus	Spleen	GSM1328693
Rattus_norvegicus	Spleen	GSM1328694
Rattus_norvegicus	Spleen	GSM1328695
Rattus_norvegicus	Spleen	GSM1328696
Rattus_norvegicus	Spleen	GSM1328697
Rattus_norvegicus	Spleen	GSM1328698
Rattus_norvegicus	Spleen	GSM1328699
Rattus_norvegicus	Spleen	GSM1328700
Rattus_norvegicus	Spleen	GSM1328701
Rattus_norvegicus	Spleen	GSM1328702
Rattus_norvegicus	Spleen	GSM1328703
Rattus_norvegicus	Spleen	GSM1328704
Rattus_norvegicus	Spleen	GSM1328705
Rattus_norvegicus	Spleen	GSM1328706
Rattus_norvegicus	Spleen	GSM1328707
Rattus_norvegicus	Spleen	GSM1328708
Rattus_norvegicus	Spleen	GSM1328709
Rattus_norvegicus	Spleen	GSM1328710
Rattus_norvegicus	Spleen	GSM1328711
Rattus_norvegicus	Spleen	GSM1328712
Rattus_norvegicus	Spleen	GSM1328713
Rattus_norvegicus	Spleen	GSM1328714
Rattus_norvegicus	Spleen	GSM1328715
Rattus_norvegicus	Spleen	GSM1328716
Rattus_norvegicus	Spleen	GSM1328717
Rattus_norvegicus	Spleen	GSM1328718
Rattus_norvegicus	Spleen	GSM1328719
Rattus_norvegicus	Spleen	GSM1328720
Rattus_norvegicus	Spleen	GSM1328721
Rattus_norvegicus	Spleen	GSM1328722
Rattus_norvegicus	Spleen	GSM1328723
Rattus_norvegicus	Spleen	GSM1328724
Rattus_norvegicus	Spleen	GSM1328693
Rattus_norvegicus	Spleen	GSM1328694
Rattus_norvegicus	Spleen	GSM1328695
Rattus_norvegicus	Spleen	GSM1328696
Rattus_norvegicus	Spleen	GSM1328697
Rattus_norvegicus	Spleen	GSM1328698
Rattus_norvegicus	Spleen	GSM1328699
Rattus_norvegicus	Spleen	GSM1328700
Rattus_norvegicus	Spleen	GSM1328701
Rattus_norvegicus	Spleen	GSM1328702
Rattus_norvegicus	Spleen	GSM1328703
Rattus_norvegicus	Spleen	GSM1328704
Rattus_norvegicus	Spleen	GSM1328705
Rattus_norvegicus	Spleen	GSM1328706
Rattus_norvegicus	Spleen	GSM1328707
Rattus_norvegicus	Spleen	GSM1328708
Rattus_norvegicus	Spleen	GSM1328709
Rattus_norvegicus	Spleen	GSM1328710
Rattus_norvegicus	Spleen	GSM1328711
Rattus_norvegicus	Spleen	GSM1328712
Rattus_norvegicus	Spleen	GSM1328713
Rattus_norvegicus	Spleen	GSM1328714
Rattus_norvegicus	Spleen	GSM1328715
Rattus_norvegicus	Spleen	GSM1328716
Rattus_norvegicus	Spleen	GSM1328717
Rattus_norvegicus	Spleen	GSM1328718
Rattus_norvegicus	Spleen	GSM1328719
Rattus_norvegicus	Spleen	GSM1328720
Rattus_norvegicus	Spleen	GSM1328721
Rattus_norvegicus	Spleen	GSM1328722
Rattus_norvegicus	Spleen	GSM1328723
Rattus_norvegicus	Spleen	GSM1328724
Rattus_norvegicus	Testes	GSM1328757
Rattus_norvegicus	Testes	GSM1328758
Rattus_norvegicus	Testes	GSM1328759
Rattus_norvegicus	Testes	GSM1328760
Rattus_norvegicus	Testes	GSM1328761
Rattus_norvegicus	Testes	GSM1328762
Rattus_norvegicus	Testes	GSM1328763
Rattus_norvegicus	Testes	GSM1328764
Rattus_norvegicus	Testes	GSM1328765
Rattus_norvegicus	Testes	GSM1328766
Rattus_norvegicus	Testes	GSM1328767
Rattus_norvegicus	Testes	GSM1328768
Rattus_norvegicus	Testes	GSM1328769
Rattus_norvegicus	Testes	GSM1328770
Rattus_norvegicus	Testes	GSM1328771
Rattus_norvegicus	Testes	GSM1328772
Rattus_norvegicus	Testes	GSM1328757
Rattus_norvegicus	Testes	GSM1328758
Rattus_norvegicus	Testes	GSM1328759
Rattus_norvegicus	Testes	GSM1328760
Rattus_norvegicus	Testes	GSM1328761
Rattus_norvegicus	Testes	GSM1328762
Rattus_norvegicus	Testes	GSM1328763
Rattus_norvegicus	Testes	GSM1328764
Rattus_norvegicus	Testes	GSM1328765
Rattus_norvegicus	Testes	GSM1328766
Rattus_norvegicus	Testes	GSM1328767
Rattus_norvegicus	Testes	GSM1328768
Rattus_norvegicus	Testes	GSM1328769
Rattus_norvegicus	Testes	GSM1328770
Rattus_norvegicus	Testes	GSM1328771
Rattus_norvegicus	Testes	GSM1328772
Rattus_norvegicus	Thymus	GSM1328725
Rattus_norvegicus	Thymus	GSM1328726
Rattus_norvegicus	Thymus	GSM1328727
Rattus_norvegicus	Thymus	GSM1328728
Rattus_norvegicus	Thymus	GSM1328729
Rattus_norvegicus	Thymus	GSM1328730
Rattus_norvegicus	Thymus	GSM1328731
Rattus_norvegicus	Thymus	GSM1328732
Rattus_norvegicus	Thymus	GSM1328733
Rattus_norvegicus	Thymus	GSM1328734
Rattus_norvegicus	Thymus	GSM1328735
Rattus_norvegicus	Thymus	GSM1328736
Rattus_norvegicus	Thymus	GSM1328737
Rattus_norvegicus	Thymus	GSM1328738
Rattus_norvegicus	Thymus	GSM1328739
Rattus_norvegicus	Thymus	GSM1328740
Rattus_norvegicus	Thymus	GSM1328741
Rattus_norvegicus	Thymus	GSM1328742
Rattus_norvegicus	Thymus	GSM1328743
Rattus_norvegicus	Thymus	GSM1328744
Rattus_norvegicus	Thymus	GSM1328745
Rattus_norvegicus	Thymus	GSM1328746
Rattus_norvegicus	Thymus	GSM1328747
Rattus_norvegicus	Thymus	GSM1328748
Rattus_norvegicus	Thymus	GSM1328749
Rattus_norvegicus	Thymus	GSM1328750
Rattus_norvegicus	Thymus	GSM1328751
Rattus_norvegicus	Thymus	GSM1328752
Rattus_norvegicus	Thymus	GSM1328753
Rattus_norvegicus	Thymus	GSM1328754
Rattus_norvegicus	Thymus	GSM1328755
Rattus_norvegicus	Thymus	GSM1328756
Rattus_norvegicus	Thymus	GSM1328725
Rattus_norvegicus	Thymus	GSM1328726
Rattus_norvegicus	Thymus	GSM1328727
Rattus_norvegicus	Thymus	GSM1328728
Rattus_norvegicus	Thymus	GSM1328729
Rattus_norvegicus	Thymus	GSM1328730
Rattus_norvegicus	Thymus	GSM1328731
Rattus_norvegicus	Thymus	GSM1328732
Rattus_norvegicus	Thymus	GSM1328733
Rattus_norvegicus	Thymus	GSM1328734
Rattus_norvegicus	Thymus	GSM1328735
Rattus_norvegicus	Thymus	GSM1328736
Rattus_norvegicus	Thymus	GSM1328737
Rattus_norvegicus	Thymus	GSM1328738
Rattus_norvegicus	Thymus	GSM1328739
Rattus_norvegicus	Thymus	GSM1328740
Rattus_norvegicus	Thymus	GSM1328741
Rattus_norvegicus	Thymus	GSM1328742
Rattus_norvegicus	Thymus	GSM1328743
Rattus_norvegicus	Thymus	GSM1328744
Rattus_norvegicus	Thymus	GSM1328745
Rattus_norvegicus	Thymus	GSM1328746
Rattus_norvegicus	Thymus	GSM1328747
Rattus_norvegicus	Thymus	GSM1328748
Rattus_norvegicus	Thymus	GSM1328749
Rattus_norvegicus	Thymus	GSM1328750
Rattus_norvegicus	Thymus	GSM1328751
Rattus_norvegicus	Thymus	GSM1328752
Rattus_norvegicus	Thymus	GSM1328753
Rattus_norvegicus	Thymus	GSM1328754
Rattus_norvegicus	Thymus	GSM1328755
Rattus_norvegicus	Thymus	GSM1328756
Rattus_norvegicus	Uterus	GSM1328773
Rattus_norvegicus	Uterus	GSM1328774
Rattus_norvegicus	Uterus	GSM1328775
Rattus_norvegicus	Uterus	GSM1328776
Rattus_norvegicus	Uterus	GSM1328777
Rattus_norvegicus	Uterus	GSM1328778
Rattus_norvegicus	Uterus	GSM1328779
Rattus_norvegicus	Uterus	GSM1328780
Rattus_norvegicus	Uterus	GSM1328781
Rattus_norvegicus	Uterus	GSM1328782
Rattus_norvegicus	Uterus	GSM1328783
Rattus_norvegicus	Uterus	GSM1328784
Rattus_norvegicus	Uterus	GSM1328785
Rattus_norvegicus	Uterus	GSM1328786
Rattus_norvegicus	Uterus	GSM1328787
Rattus_norvegicus	Uterus	GSM1328788
Rattus_norvegicus	Uterus	GSM1328773
Rattus_norvegicus	Uterus	GSM1328774
Rattus_norvegicus	Uterus	GSM1328775
Rattus_norvegicus	Uterus	GSM1328776
Rattus_norvegicus	Uterus	GSM1328777
Rattus_norvegicus	Uterus	GSM1328778
Rattus_norvegicus	Uterus	GSM1328779
Rattus_norvegicus	Uterus	GSM1328780
Rattus_norvegicus	Uterus	GSM1328781
Rattus_norvegicus	Uterus	GSM1328782
Rattus_norvegicus	Uterus	GSM1328783
Rattus_norvegicus	Uterus	GSM1328784
Rattus_norvegicus	Uterus	GSM1328785
Rattus_norvegicus	Uterus	GSM1328786
Rattus_norvegicus	Uterus	GSM1328787
Rattus_norvegicus	Uterus	GSM1328788
